# sigfit: flexible Bayesian inference of mutational signatures

**DOI:** 10.1101/372896

**Authors:** Kevin Gori, Adrian Baez-Ortega

**Affiliations:** Transmissible Cancer Group, Department of Veterinary Medicine, University of Cambridge, Madingley Road, Cambridge, CB3 0ES, United Kingdom

**Keywords:** mutational signatures, cancer, Bayesian inference

## Abstract

Mutational signature analysis aims to infer the mutational spectra and relative exposures of processes that contribute mutations to genomes. Different models for signature analysis have been developed, mostly based on non-negative matrix factorisation or non-linear optimisation. Here we present sigfit, an R package for mutational signature analysis that applies Bayesian inference to perform fitting and extraction of signatures from mutation data. We compare the performance of sigfit to prominent existing software, and find that it compares favourably. Moreover, sigfit introduces novel probabilistic models that enable more robust, powerful and versatile fitting and extraction of mutational signatures and broader biological patterns. The package also provides user-friendly visualisation routines and is easily integrable with other bioinformatic packages.
