## Supplemental Table 1 for "sigfit: flexible Bayesian inference of mutational signatures"

### Sheet: Sheet1
Table S1. Information about the TCGA-BRCA samples used in the methylation pattern analysis
All samples were retrieved from the NCI GDC Data Portal (https://portal.gdc.cancer.gov)
Sample ID	Sample Type	File Name
TCGA-BH-A18R-11A	Solid Tissue Normal	jhu-usc.edu_BRCA.HumanMethylation27.4.lvl-3.TCGA-BH-A18R-11A-42D-A12E-05.gdc_hg38.txt
TCGA-BH-A0BQ-11A	Solid Tissue Normal	jhu-usc.edu_BRCA.HumanMethylation27.3.lvl-3.TCGA-BH-A0BQ-11A-33D-A112-05.gdc_hg38.txt
TCGA-BH-A0H5-11A	Solid Tissue Normal	jhu-usc.edu_BRCA.HumanMethylation27.3.lvl-3.TCGA-BH-A0H5-11A-62D-A112-05.gdc_hg38.txt
TCGA-BH-A0BO-11A	Solid Tissue Normal	jhu-usc.edu_BRCA.HumanMethylation27.4.lvl-3.TCGA-BH-A0BO-11A-11D-A12E-05.gdc_hg38.txt
TCGA-BH-A18P-11A	Solid Tissue Normal	jhu-usc.edu_BRCA.HumanMethylation27.4.lvl-3.TCGA-BH-A18P-11A-43D-A12E-05.gdc_hg38.txt
TCGA-BH-A18S-11A	Solid Tissue Normal	jhu-usc.edu_BRCA.HumanMethylation27.4.lvl-3.TCGA-BH-A18S-11A-43D-A12E-05.gdc_hg38.txt
TCGA-BH-A18K-11A	Solid Tissue Normal	jhu-usc.edu_BRCA.HumanMethylation27.4.lvl-3.TCGA-BH-A18K-11A-13D-A12E-05.gdc_hg38.txt
TCGA-BH-A18F-11A	Solid Tissue Normal	jhu-usc.edu_BRCA.HumanMethylation27.4.lvl-3.TCGA-BH-A18F-11A-22D-A12E-05.gdc_hg38.txt
TCGA-BH-A18L-11A	Solid Tissue Normal	jhu-usc.edu_BRCA.HumanMethylation27.4.lvl-3.TCGA-BH-A18L-11A-42D-A12E-05.gdc_hg38.txt
TCGA-BH-A0DO-11A	Solid Tissue Normal	jhu-usc.edu_BRCA.HumanMethylation27.4.lvl-3.TCGA-BH-A0DO-11A-22D-A12E-05.gdc_hg38.txt
TCGA-BH-A0DT-11A	Solid Tissue Normal	jhu-usc.edu_BRCA.HumanMethylation27.4.lvl-3.TCGA-BH-A0DT-11A-12D-A12E-05.gdc_hg38.txt
TCGA-BH-A18M-11A	Solid Tissue Normal	jhu-usc.edu_BRCA.HumanMethylation27.4.lvl-3.TCGA-BH-A18M-11A-33D-A12E-05.gdc_hg38.txt
TCGA-BH-A18V-11A	Solid Tissue Normal	jhu-usc.edu_BRCA.HumanMethylation27.4.lvl-3.TCGA-BH-A18V-11A-52D-A12E-05.gdc_hg38.txt
TCGA-BH-A0BL-11A	Solid Tissue Normal	jhu-usc.edu_BRCA.HumanMethylation27.3.lvl-3.TCGA-BH-A0BL-11A-12D-A112-05.gdc_hg38.txt
TCGA-E2-A15M-11A	Solid Tissue Normal	jhu-usc.edu_BRCA.HumanMethylation27.4.lvl-3.TCGA-E2-A15M-11A-22D-A12E-05.gdc_hg38.txt
TCGA-BH-A0BW-11A	Solid Tissue Normal	jhu-usc.edu_BRCA.HumanMethylation27.3.lvl-3.TCGA-BH-A0BW-11A-12D-A112-05.gdc_hg38.txt
TCGA-BH-A0DE-11A	Solid Tissue Normal	jhu-usc.edu_BRCA.HumanMethylation27.3.lvl-3.TCGA-BH-A0DE-11A-23D-A112-05.gdc_hg38.txt
TCGA-E2-A14Y-11A	Solid Tissue Normal	jhu-usc.edu_BRCA.HumanMethylation27.4.lvl-3.TCGA-E2-A14Y-11A-33D-A12E-05.gdc_hg38.txt
TCGA-E2-A153-11A	Solid Tissue Normal	jhu-usc.edu_BRCA.HumanMethylation27.4.lvl-3.TCGA-E2-A153-11A-31D-A12E-05.gdc_hg38.txt
TCGA-BH-A0B7-11A	Solid Tissue Normal	jhu-usc.edu_BRCA.HumanMethylation27.3.lvl-3.TCGA-BH-A0B7-11A-34D-A112-05.gdc_hg38.txt
TCGA-BH-A0DL-11A	Solid Tissue Normal	jhu-usc.edu_BRCA.HumanMethylation27.3.lvl-3.TCGA-BH-A0DL-11A-13D-A112-05.gdc_hg38.txt
TCGA-BH-A18N-11A	Solid Tissue Normal	jhu-usc.edu_BRCA.HumanMethylation27.4.lvl-3.TCGA-BH-A18N-11A-43D-A12E-05.gdc_hg38.txt
TCGA-BH-A18J-11A	Solid Tissue Normal	jhu-usc.edu_BRCA.HumanMethylation27.4.lvl-3.TCGA-BH-A18J-11A-31D-A12E-05.gdc_hg38.txt
TCGA-E2-A15L-11A	Solid Tissue Normal	jhu-usc.edu_BRCA.HumanMethylation27.4.lvl-3.TCGA-E2-A15L-11A-31D-A12E-05.gdc_hg38.txt
TCGA-E2-A158-11A	Solid Tissue Normal	jhu-usc.edu_BRCA.HumanMethylation27.4.lvl-3.TCGA-E2-A158-11A-22D-A12E-05.gdc_hg38.txt
TCGA-BH-A18Q-11A	Solid Tissue Normal	jhu-usc.edu_BRCA.HumanMethylation27.4.lvl-3.TCGA-BH-A18Q-11A-34D-A12E-05.gdc_hg38.txt
TCGA-BH-A18U-11A	Solid Tissue Normal	jhu-usc.edu_BRCA.HumanMethylation27.4.lvl-3.TCGA-BH-A18U-11A-23D-A12E-05.gdc_hg38.txt
TCGA-AR-A1AH-01A	Primary Tumor	jhu-usc.edu_BRCA.HumanMethylation27.4.lvl-3.TCGA-AR-A1AH-01A-11D-A12E-05.gdc_hg38.txt
TCGA-BH-A0C7-01B	Primary Tumor	jhu-usc.edu_BRCA.HumanMethylation27.3.lvl-3.TCGA-BH-A0C7-01B-11D-A112-05.gdc_hg38.txt
TCGA-E2-A15A-01A	Primary Tumor	jhu-usc.edu_BRCA.HumanMethylation27.4.lvl-3.TCGA-E2-A15A-01A-11D-A12E-05.gdc_hg38.txt
TCGA-D8-A145-01A	Primary Tumor	jhu-usc.edu_BRCA.HumanMethylation27.3.lvl-3.TCGA-D8-A145-01A-11D-A112-05.gdc_hg38.txt
TCGA-BH-A0BQ-01A	Primary Tumor	jhu-usc.edu_BRCA.HumanMethylation27.3.lvl-3.TCGA-BH-A0BQ-01A-21D-A112-05.gdc_hg38.txt
TCGA-BH-A0H5-01A	Primary Tumor	jhu-usc.edu_BRCA.HumanMethylation27.3.lvl-3.TCGA-BH-A0H5-01A-21D-A112-05.gdc_hg38.txt
TCGA-E2-A159-01A	Primary Tumor	jhu-usc.edu_BRCA.HumanMethylation27.3.lvl-3.TCGA-E2-A159-01A-11D-A112-05.gdc_hg38.txt
TCGA-E2-A14P-01A	Primary Tumor	jhu-usc.edu_BRCA.HumanMethylation27.4.lvl-3.TCGA-E2-A14P-01A-31D-A12E-05.gdc_hg38.txt
TCGA-E2-A15D-01A	Primary Tumor	jhu-usc.edu_BRCA.HumanMethylation27.3.lvl-3.TCGA-E2-A15D-01A-11D-A112-05.gdc_hg38.txt
TCGA-BH-A18H-01A	Primary Tumor	jhu-usc.edu_BRCA.HumanMethylation27.4.lvl-3.TCGA-BH-A18H-01A-11D-A12E-05.gdc_hg38.txt
TCGA-AN-A0FF-01A	Primary Tumor	jhu-usc.edu_BRCA.HumanMethylation27.2.lvl-3.TCGA-AN-A0FF-01A-11D-A032-05.gdc_hg38.txt
TCGA-BH-A0DO-01B	Primary Tumor	jhu-usc.edu_BRCA.HumanMethylation27.4.lvl-3.TCGA-BH-A0DO-01B-11D-A12E-05.gdc_hg38.txt
TCGA-AO-A03T-01A	Primary Tumor	jhu-usc.edu_BRCA.HumanMethylation27.2.lvl-3.TCGA-AO-A03T-01A-21D-A032-05.gdc_hg38.txt
TCGA-AN-A0AM-01A	Primary Tumor	jhu-usc.edu_BRCA.HumanMethylation27.2.lvl-3.TCGA-AN-A0AM-01A-11D-A032-05.gdc_hg38.txt
TCGA-AN-A03Y-01A	Primary Tumor	jhu-usc.edu_BRCA.HumanMethylation27.1.lvl-3.TCGA-AN-A03Y-01A-21D-A00Y-05.gdc_hg38.txt
TCGA-D8-A141-01A	Primary Tumor	jhu-usc.edu_BRCA.HumanMethylation27.3.lvl-3.TCGA-D8-A141-01A-11D-A112-05.gdc_hg38.txt
TCGA-B6-A0IQ-01A	Primary Tumor	jhu-usc.edu_BRCA.HumanMethylation27.2.lvl-3.TCGA-B6-A0IQ-01A-11D-A032-05.gdc_hg38.txt
TCGA-AN-A0AT-01A	Primary Tumor	jhu-usc.edu_BRCA.HumanMethylation27.2.lvl-3.TCGA-AN-A0AT-01A-11D-A032-05.gdc_hg38.txt
TCGA-BH-A0DX-01A	Primary Tumor	jhu-usc.edu_BRCA.HumanMethylation27.3.lvl-3.TCGA-BH-A0DX-01A-11D-A112-05.gdc_hg38.txt
TCGA-BH-A0EI-01A	Primary Tumor	jhu-usc.edu_BRCA.HumanMethylation27.3.lvl-3.TCGA-BH-A0EI-01A-11D-A112-05.gdc_hg38.txt
TCGA-A2-A0D3-01A	Primary Tumor	jhu-usc.edu_BRCA.HumanMethylation27.3.lvl-3.TCGA-A2-A0D3-01A-11D-A112-05.gdc_hg38.txt
TCGA-AO-A03R-01A	Primary Tumor	jhu-usc.edu_BRCA.HumanMethylation27.2.lvl-3.TCGA-AO-A03R-01A-21D-A032-05.gdc_hg38.txt
TCGA-AN-A0FW-01A	Primary Tumor	jhu-usc.edu_BRCA.HumanMethylation27.2.lvl-3.TCGA-AN-A0FW-01A-11D-A032-05.gdc_hg38.txt
TCGA-A2-A0CW-01A	Primary Tumor	jhu-usc.edu_BRCA.HumanMethylation27.3.lvl-3.TCGA-A2-A0CW-01A-21D-A112-05.gdc_hg38.txt
TCGA-AR-A0U1-01A	Primary Tumor	jhu-usc.edu_BRCA.HumanMethylation27.3.lvl-3.TCGA-AR-A0U1-01A-11D-A112-05.gdc_hg38.txt
TCGA-B6-A0I5-01A	Primary Tumor	jhu-usc.edu_BRCA.HumanMethylation27.2.lvl-3.TCGA-B6-A0I5-01A-11D-A032-05.gdc_hg38.txt
TCGA-BH-A0BG-01A	Primary Tumor	jhu-usc.edu_BRCA.HumanMethylation27.3.lvl-3.TCGA-BH-A0BG-01A-11D-A112-05.gdc_hg38.txt
TCGA-E2-A15R-01A	Primary Tumor	jhu-usc.edu_BRCA.HumanMethylation27.3.lvl-3.TCGA-E2-A15R-01A-11D-A112-05.gdc_hg38.txt
TCGA-AN-A0AK-01A	Primary Tumor	jhu-usc.edu_BRCA.HumanMethylation27.1.lvl-3.TCGA-AN-A0AK-01A-21D-A00Y-05.gdc_hg38.txt
TCGA-A2-A0EX-01A	Primary Tumor	jhu-usc.edu_BRCA.HumanMethylation27.2.lvl-3.TCGA-A2-A0EX-01A-21D-A032-05.gdc_hg38.txt
TCGA-B6-A0I2-01A	Primary Tumor	jhu-usc.edu_BRCA.HumanMethylation27.2.lvl-3.TCGA-B6-A0I2-01A-11D-A032-05.gdc_hg38.txt
TCGA-E2-A14Q-01A	Primary Tumor	jhu-usc.edu_BRCA.HumanMethylation27.4.lvl-3.TCGA-E2-A14Q-01A-11D-A12E-05.gdc_hg38.txt
TCGA-D8-A147-01A	Primary Tumor	jhu-usc.edu_BRCA.HumanMethylation27.3.lvl-3.TCGA-D8-A147-01A-11D-A112-05.gdc_hg38.txt
TCGA-E2-A14S-01A	Primary Tumor	jhu-usc.edu_BRCA.HumanMethylation27.4.lvl-3.TCGA-E2-A14S-01A-11D-A12E-05.gdc_hg38.txt
TCGA-E2-A153-01A	Primary Tumor	jhu-usc.edu_BRCA.HumanMethylation27.4.lvl-3.TCGA-E2-A153-01A-12D-A12E-05.gdc_hg38.txt
TCGA-AO-A12D-01A	Primary Tumor	jhu-usc.edu_BRCA.HumanMethylation27.3.lvl-3.TCGA-AO-A12D-01A-11D-A112-05.gdc_hg38.txt
TCGA-BH-A0B7-01A	Primary Tumor	jhu-usc.edu_BRCA.HumanMethylation27.3.lvl-3.TCGA-BH-A0B7-01A-12D-A112-05.gdc_hg38.txt
TCGA-AN-A0AS-01A	Primary Tumor	jhu-usc.edu_BRCA.HumanMethylation27.1.lvl-3.TCGA-AN-A0AS-01A-11D-A00Y-05.gdc_hg38.txt
TCGA-E2-A152-01A	Primary Tumor	jhu-usc.edu_BRCA.HumanMethylation27.4.lvl-3.TCGA-E2-A152-01A-11D-A12E-05.gdc_hg38.txt
TCGA-C8-A133-01A	Primary Tumor	jhu-usc.edu_BRCA.HumanMethylation27.4.lvl-3.TCGA-C8-A133-01A-32D-A12E-05.gdc_hg38.txt
TCGA-B6-A0IA-01A	Primary Tumor	jhu-usc.edu_BRCA.HumanMethylation27.2.lvl-3.TCGA-B6-A0IA-01A-11D-A032-05.gdc_hg38.txt
TCGA-A2-A0CP-01A	Primary Tumor	jhu-usc.edu_BRCA.HumanMethylation27.2.lvl-3.TCGA-A2-A0CP-01A-11D-A032-05.gdc_hg38.txt
TCGA-A2-A0ET-01A	Primary Tumor	jhu-usc.edu_BRCA.HumanMethylation27.2.lvl-3.TCGA-A2-A0ET-01A-31D-A032-05.gdc_hg38.txt
TCGA-AQ-A04J-01A	Primary Tumor	jhu-usc.edu_BRCA.HumanMethylation27.2.lvl-3.TCGA-AQ-A04J-01A-02D-A032-05.gdc_hg38.txt
TCGA-BH-A0W7-01A	Primary Tumor	jhu-usc.edu_BRCA.HumanMethylation27.3.lvl-3.TCGA-BH-A0W7-01A-11D-A112-05.gdc_hg38.txt
TCGA-AN-A0AL-01A	Primary Tumor	jhu-usc.edu_BRCA.HumanMethylation27.1.lvl-3.TCGA-AN-A0AL-01A-11D-A00Y-05.gdc_hg38.txt
TCGA-AN-A0FV-01A	Primary Tumor	jhu-usc.edu_BRCA.HumanMethylation27.1.lvl-3.TCGA-AN-A0FV-01A-11D-A00Y-05.gdc_hg38.txt
TCGA-AN-A04A-01A	Primary Tumor	jhu-usc.edu_BRCA.HumanMethylation27.2.lvl-3.TCGA-AN-A04A-01A-21D-A032-05.gdc_hg38.txt
TCGA-AO-A0J3-01A	Primary Tumor	jhu-usc.edu_BRCA.HumanMethylation27.2.lvl-3.TCGA-AO-A0J3-01A-11D-A032-05.gdc_hg38.txt
TCGA-E2-A15S-01A	Primary Tumor	jhu-usc.edu_BRCA.HumanMethylation27.3.lvl-3.TCGA-E2-A15S-01A-11D-A112-05.gdc_hg38.txt
